# Trophoblast and blood vessel organoid cultures recapitulate the role of WNT2B in promoting intravillous vascularization in human intrauterine and ectopic pregnancy

**DOI:** 10.1101/2022.04.18.488605

**Authors:** Xiaoya Zhao, Zhenwu Zhang, Yurui Luo, Qinying Ye, Shuxiang Shi, Xueyang He, Jing Zhu, Qian Zhu, Duo Zhang, Wei Xia, Yiqin Zhang, Linlin Jiang, Long Cui, Yinghui Ye, Yangfei Xiang, Junhao Hu, Jian Zhang, Chao-Po Lin

**Affiliations:** Department of Obstetrics and Gynecology, International Peace Maternity and Child Health Hospital, School of Medicine, Shanghai Jiaotong University, No. 910, Hengshan Rd, Shanghai, 200030, China; Shanghai Municipal Key Clinical Specialty, Shanghai, China; School of Life Science and Technology, ShanghaiTech University, Shanghai, 201210, China; Interdisciplinary Research Center on Biology and Chemistry, Shanghai Institute of Organic Chemistry, Chinese Academy of Sciences, Shanghai, 201210, China; Department of Reproductive Endocrinology, Women’s Hospital, Zhejiang University School of Medicine, Hangzhou, 310000, China.

**Keywords:** Trophoblast organoid, blood vessel organoid, angiogenesis, ectopic pregnancy, WNT signaling

## Abstract

Tubal ectopic pregnancy (TEP), a pregnancy complication caused by aberrant implantation in fallopian tubes, accounts for 9-13% pregnancy-related deaths. The lack of models for human TEP hampers the understanding of its pathological mechanisms. Here, we employed multiple models to investigate the crosstalk between human trophoblast development and intravillous vascularization. We found that the severity of TEP, the size of placental villi, and the depth of trophoblast invasion are correlated with the extent of intravillous vascularization. We identified a key pro-angiogenic factor secreted by trophoblasts, WNT2B, that promotes villous vasculogenesis, angiogenesis, and vascular network expansion. In an organoid coculture model consisting of trophoblast organoids and blood vessel organoids, knockdown of WNT2B in trophoblast organoids compromises their pro-angiogenic effect on the development of blood vessel organoids. These organoid-based models reveal an important role for WNT-mediated angiogenesis in pregnancies and could be employed to investigate the commutations between trophoblasts and endothelial/endothelial progenitor cells.
