## Supplementary material for "Trophoblast and blood vessel organoid cultures recapitulate the role of WNT2B in promoting intravillous vascularization in human intrauterine and ectopic pregnancy": Table S3

### Sheet: IP
Supplementary table 3
Samples	Age (years)	Gestational age (days)	Fetus heart active	Parity	Gravidity	HCG (IU/L)	Method
IP01	33	56	yes	0	1	37219	H&E/ IHC/ IF
IP02	32	56	yes	1	1	24995
IP03	26	44	no	0	1	10800
IP04	44	40	no	1	2	29976
IP05	34	42	no	1	2	17410
IP06	32	42	yes	1	1	41629
IP07	41	43	no	0	1	27290
IP08	33	48	yes	1	2	10298
IP09	42	60	yes	0	2	171376	clarifed/ 3D reconstruction
IP10	30	48	yes	0	1	60806
IP11	34	55	yes	1	2	141910
IP12	32	54	yes	1	1	51561
IP13	33	60	yes	1	1	109956
IP14	38	49	yes	1	4	41252
IP15	30	49	yes	0	1	118632
IP16	20	47	yes	0	1	10328
IP17	40	42	no	1	2	83904
IP18	29	49	yes	1	1	134250
IP19	27	50	yes	1	2	48539
IP20	25	48	yes	1	4	13032
IP21	39	48	yes	1	1	49868
IP22	19	46	yes	0	1	32632
IP23	30	50	yes	1	2	11446
IP24	38	42	yes	1	1	33053
IP25	22	41	no	0	2	17278	RT-qPCR
IP26	40	42	no	1	1	16258
IP27	30	42	yes	0	1	6935.3
IP28	37	44	no	1	2	14212
IP29	36	49	yes	0	1	76603
IP30	32	49	yes	1	2	32565
IP31	30	57	yes	1	1	28992
IP32	41	63	yes	1	5	120946	Conditional medium
IP33	23	53	yes	0	1	63029
IP34	28	60	yes	2	2	44782
IP35	36	55	yes	1	1	37002
IP36	35	48	yes	1	1	74497
IP37	34	45	no	2	3	29102
IP38	26	47	no	1	1	40229
IP39	33	43	yes	1	3	13769
IP40	35	47	yes	1	2	26324
IP41	34	47	no	1	1	11256
IP42	30	48	yes	1	1	28992	RNA-seq
IP43	36	49	yes	0	1	16603
IP44	42	46	yes	1	3	11138.2
IP45	22	41	no	0	2	17278
IP46	30	42	yes	1	3	6935.3
IP47	36	49	yes	0	1	16603	Trophoblastic organoids
IP48	20	52	yes	0	1	20959
IP49	42	46	yes	1	3	11138.2
IP50	26	53	yes	0	1	28992
IP51	33	45	yes	1	2	19867

### Sheet: AEP
Samples	Age (years)	Gestational age (days)	Fetus heart active	Parity	Gravidity	HCG (IU/L)	Location	Method
AEP01	34	57	no	1	1	1175	left	H&E/ IHC/ IF
AEP02	31	47	no	0	1	909.8	left
AEP03	35	40	no	2	3	929	right
AEP04	28	42	no	0	1	623	right
AEP05	27	45	no	0	2	729	left
AEP06	31	52	no	0	2	431.5	right	Clarifed/ 3D reconstruction
AEP07	32	60	no	0	1	849	left
AEP08	37	54	no	3	4	1501	left
AEP09	36	41	no	1	2	1332	right
AEP10	42	50	no	1	2	676	right
AEP11	35	43	no	0	4	431	left
AEP12	33	46	no	1	1	134	right
AEP13	40	40	no	1	2	728	left
AEP14	42	50	no	1	2	402	right
AEP15	31	50	no	0	1	733	left
AEP16	27	64	no	0	1	641	right
AEP17	30	45	no	0	1	786	left
AEP18	42	52	no	1	2	995	left
AEP19	36	40	no	1	3	1280.2	left
AEP20	36	41	no	1	2	1332	right
AEP21	25	41	no	0	1	901	right	RT-qPCR
AEP22	38	46	no	0	1	676	right
AEP23	32	46	no	1	3	134	left
AEP24	32	40	no	1	3	738	left
AEP25	38	59	no	1	2	883.9	left
AEP26	27	49	no	0	2	288	right
AEP27	30	43	no	0	1	1415	right
AEP28	29	49	no	0	1	912	right	Conditional medium
AEP29	36	50	no	0	1	956	right
AEP30	33	42	no	1	1	851	right
AEP31	34	48	no	1	1	1069	left
AEP32	25	52	no	0	1	670	right
AEP33	36	45	no	1	2	1607.9	right
AEP34	28	40	no	0	1	1481	right

### Sheet: REP
Samples	Age (years)	Gestational age (days)	Fetus heart active	Parity	Gravidity	HCG (IU/L)	Location	Method
REP01	38	46	yes	0	1	4397	right	H&E/ IHC/ IF
REP02	35	56	no	1	1	8184	right
REP03	28	50	yes	0	1	5309	left
REP04	29	43	no	1	1	6634	left
REP05	31	55	yes	1	1	8988	left
REP06	38	58	yes	1	2	10727	left
REP07	27	47	yes	0	1	10257	right	Clarifed/ 3D reconstruction
REP08	32	46	yes	1	3	4219.4	right
REP09	32	45	no	0	2	7064	right
REP10	37	47	yes	1	4	7203.3	left
REP11	27	47	yes	0	1	10257	left
REP12	36	46	yes	0	2	7463	right
REP13	37	47	yes	0	1	10392	right
REP14	29	44	yes	0	1	8730	right
REP15	42	41	no	1	3	2095.2	right	RT-qPCR
REP16	33	46	yes	0	3	7497.5	right
REP17	31	49	no	0	1	8084.8	right
REP18	29	58	no	1	2	5402	left
REP19	39	41	yes	1	2	7316.5	right
REP20	24	44	yes	0	1	5092	left
REP21	22	46	no	0	1	2914.3	left
REP22	40	42	no	1	1	13702	right	Conditional medium
REP23	28	40	yes	0	1	7963.5	right
REP24	39	57	yes	0	1	7711	right
REP25	43	49	yes	1	3	7600	left
REP26	37	43	yes	0	1	5231	right
REP27	34	58	yes	1	1	5278.2	left
REP28	33	45	yes	1	1	5293	right
REP29	42	41	no	1	3	2095.2	right	RNA-seq
REP30	33	42	yes	0	3	7497.5	right
REP31	31	49	yes	0	1	8084.8	right
REP32	29	48	yes	1	2	5402	left
REP33	39	41	no	1	2	7316.5	left
REP34	27	50	no	1	3	6624	left	Trophoblastic organoids
REP35	32	54	yes	1	3	4156.7	right
REP36	31	45	yes	0	2	5278.2	left
REP37	28	50	yes	0	1	4429	left
