## Supplementary material for "Trophoblast and blood vessel organoid cultures recapitulate the role of WNT2B in promoting intravillous vascularization in human intrauterine and ectopic pregnancy": Table S6

### Sheet: Sheet1
Material	Company	Catalog Number
Antibody
rabbit anti-TEAD4	sigma	HPA056896
rabbit anti-CD138/Syndecan-1	Abconal	A4174
mouse anti-CK7	Thermofisher science	MS-1352-RQ
rabbit anti-CK7	ZSGB-BIO	ZA-0573
rabbit anti-CD31	Abcam	ab28364
mouse anti-CD31	Abcam	ab9498
mouse anti-ki67	Cell signaling technology	9449T
rabbit anti-WNT2B	Signalway Antibody	49802-2
rabbit anti-Podoplanin	Bioss	bs-21621R
atto 488 phalloidin	atto-tech	AD 488-81
Chemicals, Peptides, and Recombinant Proteins
Solution-1	Visikol Inc.	Visikol Histo-1
Solution-2	Visikol Inc.	Visikol Histo-2
mTeSR1 Complete Kit-GMP	Stem cell	85850
EGM BulletKit	Lonza	CC-3124
DMEM	gibco	C11965500BT
Advanced DMEM/F12	gibco	12634-010
FBS	gibco	16000-044
Glutamax	gibco	35050-061
Pennicillin Streptomycin	gibco	15140-122
N2	Life Technologies	17502048
B-27 supplement W/O vit A	Life Technologies	12587010
N-Acetyl-L-cysteine	sigma	A9165-5G
A83-01	Medchemexpress	HY-10432
CHIR99021	Tocris	4423/10
recombinant human EGF	Peprotech	AF-100-15-100
recombinant human R-spondin 1	Peprotech	120-38-20
recombinant human FGF2	Peprotech	100-18B
recombinant human HGF	Peprotech	100-39H
nicotinamide	sigma	N0636-100G
prostaglandin E2	Medchemexpress	HY-101952
Y-27632	stem cell	72304
Human VEGF 165	novoprotein	C083
XAV-939	SELLECK	S1180
Human DKK1	R&D	5439-DK-010/CF
Human sFRP-1	Peprotech	100-18B-100
Human WIF-1	novoprotein	C396
LGK974	MCE	HY-17545
ETC-159	MCE	HY-18988
collagen type I (rat tail)	Corning	354236
Methylcellulose stock solution	R&D	HSC001
Matrigel	Corning	354230
Matrigel	Corning	354231
collagenase type I	gibco	17100-017
TrypLE express	gibco	12604021
ACCUMAX	stem cell	7921
VEGF ELISA kits	absin	abs510008-96T
WNT2 ELISA kit	FineTest	EH2251
WNT2B ELISA kit	FineTest	EH2250
Device
Skyes-Moore chambers	BellCo Glass Inc.	P/N 1943-11111
Plasmid
WNT2B pcDNA3.1 plasmid	TSINGKE Biological Technology
